# Dynamical gene regulatory networks are tuned by transcriptional autoregulation with microRNA feedback

**DOI:** 10.1101/2020.02.03.932152

**Authors:** Thomas G Minchington, Sam Griffiths-Jones, Nancy Papalopulu

## Abstract

Concepts from dynamical systems theory, including multi-stability, oscillations, robustness and stochasticity, are increasingly implicated in the control of gene expression during cell fate decisions, inflammation and stem cell heterogeneity. However, the prevalence of the underlying structures within gene networks which drive these dynamical behaviours, such as direct autoregulation or feedback by microRNAs, is unknown.

We integrate transcription factor binding site (TFBS) and microRNA target data to generate a gene interaction network across 28 human tissues. This network was interrogated to identify network motifs capable of driving dynamical gene expression, in particular oscillations. Autoregulatory motifs were identified in 56% of transcription factors (TFs) investigated, 89% of which were also found in dual feedback motifs with a microRNA. Both the autoregulatory and dual feedback motifs were enriched in the network. TFs that autoregulate were found to be highly conserved between tissues. Dual feedback motifs with microRNAs were also conserved, but less so. Such dual feedback motifs were conserved between tissues, although TFs regulate different combinations of microRNAs in a tissue-dependent manner.

TFs which autoregulate are prevalent among human TFs and have more interactions with microRNAs than non-autoregulatory genes. The enrichment of such motifs within the human transcriptional network indicates that more genes may have interesting expression dynamics than previously thought. These data provide a resource for the identification of TFs which regulate the dynamical properties of human gene expression. These findings support the development of dynamical conceptual frameworks for the study of fundamental biological processes.
