## Supplementary material for "Dynamical gene regulatory networks are tuned by transcriptional autoregulation with microRNA feedback": S1: Table of M1 motifs

m1_gene	gene_type
ZNF263	protein_coding
CREBBP	protein_coding
TFAP4	protein_coding
GLYR1	protein_coding
CIITA	protein_coding
SGF29	protein_coding
MAZ	protein_coding
CBFB	protein_coding
TERF2	protein_coding
KDM5A	protein_coding
TEAD4	protein_coding
ZNF384	protein_coding
ETV6	protein_coding
ARID2	protein_coding
VDR	protein_coding
ATF1	protein_coding
SP1	protein_coding
ATF7	protein_coding
NFE2	protein_coding
STAT2	protein_coding
E2F7	protein_coding
NCOR2	protein_coding
KLF13	protein_coding
MEIS2	protein_coding
ONECUT1	protein_coding
TCF12	protein_coding
SMAD3	protein_coding
PIAS1	protein_coding
TLE3	protein_coding
PML	protein_coding
SIN3A	protein_coding
NR2F2	protein_coding
MEF2A	protein_coding
GATA4	protein_coding
NKX3-1	protein_coding
HMBOX1	protein_coding
CEBPD	protein_coding
SNAI2	protein_coding
PRDM14	protein_coding
NCOA2	protein_coding
TERF1	protein_coding
HNF4G	protein_coding
NBN	protein_coding
GRHL2	protein_coding
RAD21	protein_coding
TAF2	protein_coding
ZHX2	protein_coding
MYC	protein_coding
HSF1	protein_coding
TRIM22	protein_coding
ZNF143	protein_coding
TEAD1	protein_coding
SOX6	protein_coding
MYOD1	protein_coding
LMO2	protein_coding
CREB3L1	protein_coding
SPI1	protein_coding
MTA2	protein_coding
DPF2	protein_coding
FOSL1	protein_coding
ARRB1	protein_coding
EED	protein_coding
PGR	protein_coding
YAP1	protein_coding
ZBTB16	protein_coding
KMT2A	protein_coding
ETS1	protein_coding
FLI1	protein_coding
IRF4	protein_coding
TFAP2A	protein_coding
DEK	protein_coding
POU5F1	protein_coding
SRF	protein_coding
RUNX2	protein_coding
BACH2	protein_coding
MYB	protein_coding
ESR1	protein_coding
T	protein_coding
SOX11	protein_coding
MYCN	protein_coding
NCOA1	protein_coding
FOSL2	protein_coding
MTA3	protein_coding
FANCL	protein_coding
BCL11A	protein_coding
MEIS1	protein_coding
PAX8	protein_coding
ZEB2	protein_coding
ATF2	protein_coding
NFE2L2	protein_coding
STAT1	protein_coding
CREB1	protein_coding
NRIP1	protein_coding
BACH1	protein_coding
RUNX1	protein_coding
ERG	protein_coding
PKNOX1	protein_coding
MEF2C	protein_coding
ELL2	protein_coding
CHD1	protein_coding
IRF1	protein_coding
TCF7	protein_coding
SMAD5	protein_coding
EGR1	protein_coding
TAF7	protein_coding
NR3C1	protein_coding
EBF1	protein_coding
ZNF24	protein_coding
SMAD2	protein_coding
MBD1	protein_coding
MBD2	protein_coding
NFATC1	protein_coding
TBL1X	protein_coding
ZFX	protein_coding
BCOR	protein_coding
ELK1	protein_coding
GATA1	protein_coding
PHF8	protein_coding
AR	protein_coding
TAF1	protein_coding
HDAC8	protein_coding
HCFC1	protein_coding
TP73	protein_coding
KDM1A	protein_coding
ID3	protein_coding
RUNX3	protein_coding
ARID1A	protein_coding
KDM4A	protein_coding
TAL1	protein_coding
MIER1	protein_coding
ZNF644	protein_coding
ARNT	protein_coding
HDGF	protein_coding
POU2F1	protein_coding
ELF3	protein_coding
KDM5B	protein_coding
ATF3	protein_coding
PROX1	protein_coding
ARID3A	protein_coding
MBD3	protein_coding
TCF3	protein_coding
NFIC	protein_coding
ZBTB7A	protein_coding
KDM4B	protein_coding
MLLT1	protein_coding
SMARCA4	protein_coding
KLF1	protein_coding
LYL1	protein_coding
RFX1	protein_coding
BRD4	protein_coding
MED26	protein_coding
SIN3B	protein_coding
NR2F6	protein_coding
JUND	protein_coding
CEBPG	protein_coding
ZFP36	protein_coding
EGLN2	protein_coding
POU2F2	protein_coding
BCL3	protein_coding
RELB	protein_coding
SIX5	protein_coding
SPIB	protein_coding
ZNF274	protein_coding
NSD2	protein_coding
NELFA	protein_coding
RBPJ	protein_coding
REST	protein_coding
NFKB1	protein_coding
POU4F2	protein_coding
SAP30	protein_coding
IRF2	protein_coding
NKX2-2	protein_coding
CBFA2T2	protein_coding
E2F1	protein_coding
TGIF2	protein_coding
TOP1	protein_coding
NCOA3	protein_coding
CEBPB	protein_coding
ADNP	protein_coding
ZNF217	protein_coding
TFAP2C	protein_coding
CTCFL	protein_coding
DIDO1	protein_coding
BHLHE40	protein_coding
PPARG	protein_coding
NR2C2	protein_coding
EOMES	protein_coding
SMARCC1	protein_coding
MITF	protein_coding
FOXP1	protein_coding
GATA2	protein_coding
STAG1	protein_coding
TBL1XR1	protein_coding
SOX2	protein_coding
BCL6	protein_coding
TP63	protein_coding
FOXK1	protein_coding
ETV1	protein_coding
AHR	protein_coding
SP4	protein_coding
IKZF1	protein_coding
CDK6	protein_coding
TRRAP	protein_coding
ZKSCAN1	protein_coding
CUX1	protein_coding
HBP1	protein_coding
FOXP2	protein_coding
SND1	protein_coding
TRIM24	protein_coding
EZH2	protein_coding
KLF6	protein_coding
GATA3	protein_coding
BMI1	protein_coding
SVIL	protein_coding
ZEB1	protein_coding
CREM	protein_coding
JMJD1C	protein_coding
ZMIZ1	protein_coding
NFKB2	protein_coding
MXI1	protein_coding
TCF7L2	protein_coding
CTBP2	protein_coding
KDM4C	protein_coding
PAX5	protein_coding
KLF9	protein_coding
KLF4	protein_coding
LHX2	protein_coding
PBX3	protein_coding
CDK9	protein_coding
GFI1B	protein_coding
BRD3	protein_coding
RXRA	protein_coding
NOTCH1	protein_coding
CHD8	protein_coding
IRF9	protein_coding
NFKBIA	protein_coding
NKX2-1	protein_coding
FOXA1	protein_coding
HIF1A	protein_coding
MAX	protein_coding
FOS	protein_coding
BATF	protein_coding
YY1	protein_coding
RCOR1	protein_coding
CDK8	protein_coding
PDX1	protein_coding
CDX2	protein_coding
FOXO1	protein_coding
ELF1	protein_coding
KLF5	protein_coding
MNT	protein_coding
TP53	protein_coding
KDM6B	protein_coding
SREBF1	protein_coding
RARA	protein_coding
STAT3	protein_coding
EZH1	protein_coding
BRCA1	protein_coding
ETV4	protein_coding
UBTF	protein_coding
TBX21	protein_coding
CBX1	protein_coding
HOXB13	protein_coding
NME2	protein_coding
JMJD6	protein_coding
FOXK2	protein_coding
